# Cancer type classification in liquid biopsies based on sparse mutational profiles enabled through data augmentation and integration

**DOI:** 10.1101/2021.03.09.434391

**Authors:** Alexandra Danyi, Myrthe Jager, Jeroen de Ridder

## Abstract

Identifying the cell of origin of cancer is important to guide treatment decisions. However, in patients with ‘cancer of unknown primary’ (CUP), standard diagnostic tools often fail to identify the primary tumor. As an alternative, machine learning approaches have been proposed to classify the cell of origin based on somatic mutation profiles in the genome of solid tissue biopsies. However, solid biopsies can cause complications and certain tumors are not accessible. A promising alternative would be liquid biopsies, which contain ctDNA originating from the tumor. Problematically, somatic mutation profiles of tumors obtained from liquid biopsies are inherently extremely sparse and current machine learning models fail to perform in this setting.

Here we propose an improved machine learning method to deal with the sparse nature of liquid biopsy data. Firstly, we downsample the SNVs in the samples in order to mimic sparse data conditions. Then extensive data augmentation is performed to artificially increase the number of training samples in order to enhance model robustness under sparse data conditions. Finally, we employ data integration to merge information from i) somatic single nucleotide variant (SNV) density across the genome, ii) somatic SNVs in driver genes and iii) trinucleotide motifs. Our adapted method achieves an average accuracy of 0.88 on the data where only 70% of SNVs are retained, which is comparable to an average accuracy of 0.87 with the original model on the full SNV data. Even when only 2% of the data is retained, the average accuracy is 0.65 compared to 0.41 with the original model. The method and results presented here open the way for application of machine learning in the detection of the cell of origin of cancer from sparse liquid biopsy data.

**Author Summary:** The identification of the ‘cell of origin’ of cancer is an important step towards more personalized cancer care, but this remains a challenge for patients with ‘cancer of unknown primary’ (CUP) where the source of the malignancy cannot be identified even after extensive clinical assessment with standard diagnostic methods. Somatic mutation profile-based ‘cell of origin’ classification has emerged in recent years as a promising alternative diagnostic tool that could circumvent the issues of standard CUP diagnostic. In this approach the somatic mutations are obtained from whole genome sequencing (WGS) of solid tissue biopsies from the tumor. However, needle biopsies from tumor tissue can be challenging, as accessibility to the tumor can be limited and taking a biopsy can cause further complications. For these reasons, liquid biopsies have been proposed as a safer alternative to solid tissue biopsies. Problematically, the circulating tumor DNA fragments available in e.g. blood typically represent a much scarcer tumor source than conventional solid tissue biopsies and therefore liquid biopsies give rise to sparse somatic mutation profiles. Therefore it is crucial to investigate the applicability of sparse somatic mutation profiles in the identification of ‘cell of origin’ and explore potential improvements of the data analysis and prediction models to overcome sparsity.
