## Supplemental Table 1 for "Cancer type classification in liquid biopsies based on sparse mutational profiles enabled through data augmentation and integration"

### Sheet: Sheet1
cancer type	abbreviation	sample size
Breast adenocarcinoma	Breast-AdenoCA	194
Colorectal adenocarcinoma	ColoRect-AdenoCA	50
Esophagus adenocarcinoma	Eso-AdenoCA	88
Head and neck adenocarcinoma	Head-AdenoCA	48
Lung adenocarcinoma	Lung-AdenoCA	37
Ovary adenocarcinoma	Ovary-AdenoCA	106
Pancreas adenocarcinoma	Panc-AdenoCA	228
Prostate adenocarcinoma	Prost-AdenoCA	195
Stomach adenocarcinoma	Stomach-AdenoCA	67
Uterus adenocarcinoma	Uterus-AdenoCA	44
Lymphocytic leukemia	Lymph-CLL	90
Diffuse glioma	CNS-GBM	57
Hepatocellular carcinoma	Liver-HCC	304
Mature B-cell lymphoma	Lymph-BNHL	104
Medulloblastoma	CNS-Medullo	141
Skin melanoma	Skin-Melanoma	92
Neuroendocrine pancreas tumor	Panc-Endocrine	81
Non-diffuse glioma	CNS-NonDiffGBM	89
Kidney renal cell carcinoma (dist.tub.)	Kidney-ChRCC	43
Kidney renal cell carcinoma (prox.tub.)	Kidney-RCC	140
Bone sarcoma	Bone-Osteosarc	41
Soft mesenchymal sarcoma	Soft-Messarc	33
Head and neck squamous cell carcinoma	Head-SCC	55
Lung squamous cell carcinoma	Lung-SCC	47
