## Supplemental Table 4 for "Cancer type classification in liquid biopsies based on sparse mutational profiles enabled through data augmentation and integration"

### Sheet: Sheet1
	CV split 0	CV split 1	CV split 2
Number of training samples without data augmentation	1424	1424	1424
Number of training samples at 10x data augmentation	14240	14240	14240
Number of training samples at 20x data augmentation	28480	28480	28480
Number of training samples at 30x data augmentation	42720	42720	42720
Number of training samples at 40x data augmentation	56960	56960	56960
Number of training samples at 50x data augmentation	71200	71200	71200
